# OpgH is an essential regulator of *Caulobacter* morphology

**DOI:** 10.1101/2023.08.28.555136

**Authors:** Allison K. Daitch, Erin D. Goley

## Abstract

Bacterial growth and division rely on intricate regulation of morphogenetic complexes to remodel the cell envelope without compromising envelope integrity. Significant progress has been made in recent years towards understanding the regulation of cell wall metabolic enzymes. However, other cell envelope components play a role in morphogenesis as well. Components required to maintain osmotic homeostasis are among these understudied envelope-associated enzymes that may contribute to cell morphology. A primary factor required to protect envelope integrity in low osmolarity environments is OpgH, the synthase of osmoregulated periplasmic glucans (OPGs). Here, we demonstrate that OpgH is essential in the ⍺-proteobacterium *Caulobacter crescentus*. Unexpectedly, depletion of OpgH results in striking asymmetric bulging and cell lysis, accompanied by misregulation of cell wall insertion and mislocalization of morphogenetic complexes. The enzymatic activity of OpgH is required for normal cell morphology as production of an OpgH mutant that disrupts a conserved glycosyltransferase motif phenocopies the depletion. Our data establish a surprising function for an OpgH homolog in morphogenesis and reveal an essential role of OpgH in maintaining proper cell morphology during normal growth and division in *Caulobacter*.

**Significance:** Bacteria must synthesize and fortify the cell envelope in a tightly regulated manner to orchestrate growth and adaptation. Osmoregulated periplasmic glucans (OPGs) are important, but poorly understood, constituents of Gram-negative cell envelopes that contribute to envelope integrity and protect against osmotic stress. Here, we determined that the OPG synthase OpgH plays a surprising, essential role in morphogenesis in *Caulobacter crescentus*. Loss of OpgH causes asymmetric cell bulging and lysis via misregulation of the localization and activity of morphogenetic complexes. Because cell envelope integrity is critical for bacterial survival, understanding how OpgH activity contributes to morphogenesis could aid in the development of antibiotic therapies.
