## Supplemental Table 1 for "OpgH is an essential regulator of *Caulobacter* morphology"

### Sheet: After normalization
	compound	-OpgH M2G 1	-OpgH M2G 2	-OpgH M2G 3	-OpgH PYE 1	-OpgH PYE 2	-OpgH PYE 3	+OpgH M2G 1	+OpgH M2G 2	+OpgH M2G 3	+OpgH PYE 1	+OpgH PYE 2	+OpgH PYE 3	"+OpgH PYE avg"	"+OpgH M2G avg"	"-OpgH PYE avg"	"-OpgH M2G avg"	PYE fold change -OpgH	M2G fold change -OpgH
57	Coenzyme A	3103.28	2413.63	1383.06	0	0	0	6616.93	6090.63	8063.44	1778.94	766.139	0	848.359	6923.67	0	2299.99	0	0.332193
90	Homogentisic acid	1.25553e+07	976513	367865	23197.9	24315	15648.5	1.14224e+08	1.24258e+08	1.37171e+08	1.06305e+08	8.22918e+07	1.20526e+08	1.03041e+08	1.25218e+08	21053.8	4.63322e+06	0.000204324	0.0370013
2	2 4-Dihydroxyacetophenone	173760	76455.2	60099.7	126289	123805	126471	1.13942e+07	1.21229e+07	1.26124e+07	6.72285e+06	5.7894e+06	7.06157e+06	6.52461e+06	1.20432e+07	125522	103438	0.0192382	0.00858898
20	3-Methyladenine	48723.2	254981	203696	24936.4	11456.2	20095.7	547545	117616	95958	8338.05	325856	947708	427300	253706	18829.5	169133	0.0440661	0.666651
104	Levulinic Acid	584482	238897	249924	345176	306699	481506	1.08903e+06	1.20023e+06	1.33656e+06	3.22817e+06	2.95145e+06	3.00708e+06	3.06223e+06	1.20861e+06	377794	357768	0.123372	0.296017
137	N-Formylglycine	66355.4	373771	266692	161949	110466	85865.1	803580	134884	70238.8	71368.1	629446	1.97517e+06	891994	336235	119427	235606	0.133887	0.70072
17	3-Hydroxyanthranilic acid	114294	39469.8	35131.6	34888.8	27802.5	33280.3	244835	262393	308794	259506	209792	216621	228640	272007	31990.5	62965.2	0.139917	0.231483
171	Thymidine	20312	184850	200497	137370	43142.4	18243.8	230805	98971.3	46117.6	20493.3	402920	404314	275909	125298	66252	135220	0.240122	1.07919
15	3-Dehydroshikimic acid	114203	124933	121754	4321.24	6145.43	8411.66	360641	340419	442591	20761.9	20210.8	31809.9	24260.9	381217	6292.77	120296	0.25938	0.315559
93	IMP	34166.5	32734.3	29034.7	3189.99	7004.14	8841.44	34533.7	35349.3	44176.1	20843.3	21239	20855.8	20979.4	38019.7	6345.19	31978.5	0.302449	0.841103
151	Pyroglutamate	1.76027e+06	292475	270789	4.17282e+06	7.01034e+06	7.05253e+06	168649	161220	212478	7.34849e+06	8.21506e+06	4.06467e+07	1.87367e+07	180783	6.07856e+06	774510	0.32442	4.28421
3	2 6-Diaminopimelic acid	34263.7	33569.1	28870.6	11163.7	15674.6	21390.3	19986.9	25522.5	28428.5	53114.3	24459.6	32015.2	36529.7	24646	16076.2	32234.5	0.440086	1.3079
95	Inosine	3623.89	1328.95	1390.31	27227.8	10436.5	8401.1	1986.28	1584.29	1502.9	18602.6	31283.2	43110.1	30998.6	1691.16	15355.1	2114.38	0.495349	1.25026
37	Allantoin	65218.8	28196.1	26151.6	175910	128948	212582	11235	7641.61	10957.3	156439	250240	604533	337071	9944.64	172480	39855.5	0.511702	4.00774
112	Methyl indole-3-acetate	0	3917.02	0	26733.3	33677.2	26618.4	0	0	0	34629.1	28440.7	102320	55129.9	0	29009.6	1305.67	0.526205	#DIV/0!
80	Glutathione Disulfide	14476.5	12161.1	16202.7	9665.79	11470.4	15289.3	11725.9	13329.5	15340	16119.6	20251.8	31140	22503.8	13465.1	12141.8	14280.1	0.539546	1.06052
63	dCMP	7702.16	10078	8198.45	1951.93	4891.43	6274.88	4773.97	8147.26	6279.38	10502.5	6770.71	6687.25	7986.82	6400.2	4372.74	8659.55	0.547495	1.35301
153	Pyruvate	4.2888e+06	3.26071e+06	3.17067e+06	4.29939e+06	6.59146e+06	7.71281e+06	3.8814e+06	3.82124e+06	4.16112e+06	1.106e+07	1.02147e+07	1.18457e+07	1.10401e+07	3.95459e+06	6.20122e+06	3.57339e+06	0.561698	0.903608
102	Lactate	1.89294e+06	1.60368e+06	3.47725e+06	8.29048e+06	6.45083e+06	7.44684e+06	1.89393e+06	3.07621e+06	2.15456e+06	6.29767e+06	9.5801e+06	2.32185e+07	1.30321e+07	2.3749e+06	7.39605e+06	2.32462e+06	0.567525	0.978832
67	Dihydroxyacetone phosphate	27935	15979.1	20089.2	9190.67	7834.71	8384.76	12037.7	7981.2	14272.3	12017.4	13828.9	17544.7	14463.7	11430.4	8470.05	21334.4	0.585608	1.86647
68	dTMP	26528.2	22045	15684.3	6148.77	11230.3	11190.1	9276.2	15462.9	16179.4	20645.3	11060.3	15786.3	15830.6	13639.5	9523.06	21419.2	0.601559	1.57038
9	2-Hydroxybutyrate	46295.9	60310.3	67191.4	105914	92199.7	100013	57700.5	55184	52172.2	98434	112993	276315	162581	55018.9	99375.5	57932.5	0.611238	1.05296
38	Alpha-Ketoglutarate	369219	124101	89769.8	416118	1.195e+06	1.57853e+06	365026	391825	393554	1.23233e+06	2.0295e+06	1.90256e+06	1.72146e+06	383468	1.06322e+06	194363	0.617625	0.506856
22	4-Acetamidobutyrate	2.34209e+06	2.3058e+06	2.02079e+06	2.93109e+06	2.59656e+06	4.73315e+06	897288	1.83914e+06	2.63855e+06	3.20069e+06	1.98989e+06	1.13882e+07	5.52625e+06	1.79166e+06	3.42027e+06	2.22289e+06	0.618913	1.24069
47	ATP	79988.3	67189.7	58480	22886.5	24376.7	24763.3	57834.7	58268.3	71476.4	31403.9	38783.9	44524.5	38237.4	62526.5	24008.8	68552.7	0.627888	1.09638
123	NAD	192753	186818	184348	60574.7	74301.9	74857	165664	155630	186979	117568	98860.2	117452	111293	169424	69911.2	187973	0.628172	1.10948
160	Salicylic acid	54717.8	61397.6	78835	149987	186758	210047	85017.2	58016.3	48649	217888	255205	318052	263715	63894.2	182264	64983.5	0.691139	1.01705
94	Indole-3-acetaldehyde	5965.51	5437.93	5465.92	151990	196913	196372	3446.93	3942.59	5223.55	188771	243205	342670	258215	4204.35	181759	5623.12	0.703903	1.33745
158	Ribulose-5-phosphate	10272.3	8747	10336	7139.61	5367.75	5437.73	1026.7	787.794	992.613	7158.44	7131.04	11103.4	8464.31	935.701	5981.7	9785.08	0.706697	10.4575
91	Hydroxyphenyllactate	10333.2	5993.5	10415.6	21487.1	28673.3	26241.4	6862.85	4774.48	6793.95	34728	34419.3	38466.2	35871.2	6143.76	25467.3	8914.1	0.709965	1.45092
157	Ribose 5-phosphate	32568.2	37236.5	31682.8	3368.34	3359.09	3247.02	10205.5	4464.69	5778.46	4115.01	4386.18	5472.22	4657.8	6816.23	3324.81	33829.1	0.713816	4.96303
148	Pyridoxamine	1895.56	2541.15	5295.91	12419.5	14170	23026.6	1881.43	2169.79	5210.08	14366.8	10750	43965.8	23027.5	3087.1	16538.7	3244.2	0.718216	1.05089
111	Methyl Galactoside	792.545	796.638	984.392	7135.62	6697.29	8299.83	0	745.206	0	9259.56	6903.03	14551.6	10238.1	248.402	7377.58	857.858	0.720604	3.45351
182	Urocanate	209114	43890.5	34066.3	715331	1.0607e+06	1.12538e+06	21091.8	28272.8	28094.4	1.36049e+06	1.25758e+06	1.39038e+06	1.33615e+06	25819.7	967135	95690.1	0.723823	3.70609
70	FAD	6290.06	1971.06	4705.22	2045.27	6347.16	4573.03	4426.87	3274.85	5124.25	5639.71	4195.54	7849.64	5894.96	4275.32	4321.82	4322.12	0.733137	1.01094
106	Malate	1.74257e+06	963756	883517	7.41271e+06	6.48528e+06	6.85049e+06	1.80156e+06	2.05218e+06	2.07056e+06	9.64558e+06	8.5082e+06	1.01355e+07	9.42975e+06	1.97477e+06	6.91616e+06	1.19661e+06	0.73344	0.605952
87	Guanosine	26172.8	2369.73	2120.27	499438	242403	229652	2018.73	926.152	1006.83	627387	288764	376533	430895	1317.24	323831	10220.9	0.751532	7.75936
8	2-Hydroxy-4-(methylthio)butyrate	1682.03	1096.2	0	11062	11760.1	12314.1	0	0	0	11139.2	14015.5	20183.6	15112.8	0	11712.1	926.077	0.774977	#DIV/0!
89	Histidinol	20542.2	22757.5	21896.4	52530.9	84295.2	102516	37814.1	45466.2	42382.6	101660	94735.6	110552	102316	41887.6	79780.6	21732.1	0.779748	0.518818
48	Benzoic acid	659461	767604	726900	748530	815642	790288	862407	703307	630478	712304	767022	1.52947e+06	1.00293e+06	732064	784820	717988	0.782525	0.980772
145	Phosphoenolpyruvate	500598	549262	438495	7180.31	6797.03	4915.82	413298	408708	516658	6883.94	7722.73	9511.22	8039.3	446221	6297.72	496118	0.783367	1.11182
30	Acetyl-tryptophan	6282.55	3509.7	6879.75	4344.82	8150.29	6050.52	2078.58	3912.55	2256.42	6043.1	9080.63	8479.94	7867.89	2749.19	6181.87	5557.33	0.78571	2.02145
88	Histidine	44951.7	8280.56	3382.14	195897	251978	325625	3014.81	3306.86	4040.28	339148	291786	352884	327939	3453.98	257833	18871.5	0.786223	5.46368
13	2-Oxoadipic acid	46725.8	32782.7	31256.7	69186.7	104594	117070	25928.1	31979.4	38239.2	122615	132290	113612	122839	32048.9	96950.1	36921.7	0.789245	1.15204
96	Inositol	123911	94549.5	97620.3	211790	249162	276540	105094	117932	146670	122615	254047	427427	268030	123232	245831	105360	0.917177	0.854975
120	N-Acetyl-methionine	23513	5270.47	3051.1	155244	157497	186084	2621.25	2086.47	8281.58	207704	186035	235661	209800	4329.76	166275	10611.5	0.792541	2.45083
138	N-Formyl-L-methionine	153730	192400	278222	39881.8	44519	58508	316390	340912	479065	53191.5	54186.4	72329.7	59902.5	378789	47636.3	208117	0.79523	0.549428
72	Glucose	9.90744e+07	1.02117e+08	9.84529e+07	407491	411259	543373	1.02347e+08	1.18017e+08	1.37112e+08	430609	455235	825550	570464	1.19159e+08	454041	9.98814e+07	0.795915	0.838222
31	Aconitate	154579	138956	139452	106773	85028.4	94917.6	157437	167472	180051	106297	105866	146061	119408	168320	95573	144329	0.80039	0.857467
58	Creatinine	56424.7	33775.6	130241	219425	238370	331768	42535	46073.8	17755.9	220861	266130	493114	326701	35454.9	263187	73480.5	0.80559	2.0725
71	FAPy-adenine	0	0	0	18606	18391.6	26860.8	0	0	0	22517.8	20739.3	35477.8	26245	0	21286.1	0	0.811055	#DIV/0!
28	Acetyl CoA	7953.29	6614.9	7124.66	868.809	3831.24	4012.77	2447.04	1549.68	2785.18	2629.05	2975.09	4898.42	3500.85	2260.63	2904.27	7230.95	0.82959	3.19864
118	N-Acetyl-Leucine	140200	52510.5	51211.7	758714	833932	963070	78276.3	71895.5	102899	1.07661e+06	805649	1.15443e+06	1.01223e+06	84356.8	851906	81307.4	0.841613	0.963851
159	S-Adenosyl-homocysteine	4752.32	8221.51	3482.61	20952.2	16729.8	20063.6	4500	2667.85	3482.79	22853.7	20296.1	23652.3	22267.4	3550.21	19248.5	5485.48	0.864428	1.54511
79	Glutathione	811436	766545	706912	511578	420756	492166	765936	778562	966130	475218	489024	679858	548033	836876	474833	761631	0.866432	0.910088
33	Adenosine	26685.7	5122.24	1363.58	345789	189736	173047	7928.01	0	0	300531	222040	293983	272184	2642.67	236190	11057.2	0.867758	4.18409
161	Sedoheptulose	23986.8	25982.4	25029.5	1048.07	3356.52	4592.36	12087.2	14633.8	37048.9	4083.24	4079.54	2083.35	3415.38	21256.7	2998.99	24999.5	0.878084	1.17608
1	2 3-cAMP	64549.6	7217.89	1584.14	531631	445814	468262	2626.11	0	0	505567	486754	646761	546361	875.37	481902	24450.5	0.882022	27.9317
82	Glycerate	1.51395e+06	1.08659e+06	1.16089e+06	3.32712e+06	3.4847e+06	3.73427e+06	1.20811e+06	916771	884426	3.36207e+06	3.20767e+06	5.37502e+06	3.98159e+06	1.0031e+06	3.51536e+06	1.25381e+06	0.882905	1.24994
164	Sorbitol	103069	41846.6	52144.4	505593	474828	636228	40902.6	13858.3	19307.2	473953	476577	874060	608196	24689.4	538883	65686.8	0.886034	2.66053
175	Tyrosine	575906	73630.6	38200.2	4.42668e+06	4.24796e+06	4.74419e+06	47986.6	41582.3	55282.3	4.30683e+06	4.07541e+06	6.6668e+06	5.01635e+06	48283.7	4.47295e+06	229246	0.891674	4.74789
51	Carnosine	10641.9	842.24	0	66866.1	69227.9	90020.6	0	0	0	67113.2	76887.1	107696	83898.9	0	75371.5	3828.06	0.898362	#DIV/0!
75	Glutamate	6.23887e+06	2.26479e+06	1.63929e+06	3.1661e+07	2.95603e+07	3.40438e+07	2.76158e+06	2.96835e+06	3.337e+06	3.39888e+07	3.1354e+07	4.02828e+07	3.52085e+07	3.02231e+06	3.17551e+07	3.38099e+06	0.901913	1.11868
46	Aspartate	538237	90713.4	67332.1	4.90732e+06	4.60349e+06	5.68873e+06	51756.7	51686.7	59837.8	5.02437e+06	4.85415e+06	6.86534e+06	5.58129e+06	54427.1	5.06651e+06	232094	0.907768	4.26432
178	UDP-N-acetylglucosamine	164040	150706	127010	95053.7	89889.6	95083.8	72933.2	72107.2	92394.9	81580.2	94768.9	129651	102000	79145.1	93342.4	147252	0.91512	1.86053
14	3-(2-Hydroxyphenyl)propionate	81747.5	42277.6	37896.1	212397	256504	296811	49854.1	44723.7	48960.8	266928	259095	310202	278742	47846.2	255237	53973.7	0.915677	1.12807
184	Xanthine	874884	389951	269229	7.79104e+06	7.99336e+06	8.43011e+06	199857	146609	205221	8.87243e+06	7.52541e+06	1.00048e+07	8.80089e+06	183896	8.07151e+06	511355	0.917124	2.78068
84	Glycine	265913	158000	89814.3	1.58155e+06	1.90057e+06	2.15314e+06	278733	47322.6	32240.2	1.82367e+06	1.85708e+06	2.40849e+06	2.02975e+06	119432	1.87842e+06	171242	0.925447	1.43381
41	Arabinose	19592.3	8300.81	5416.47	120339	126689	141368	6983.24	4474.04	7316.77	124361	114473	179687	139507	6258.02	129465	11103.2	0.928021	1.77423
97	Isocitrate	0	325449	287386	40614.8	82517.8	92482.6	303842	295458	391992	95354.5	87174.9	49750	77426.4	330431	71871.7	204278	0.928258	0.618219
55	Citrulline	182073	99276.2	89568.5	581061	611968	710050	55520.3	53094.7	79843	681961	576746	790094	682934	62819.3	634360	123639	0.928875	1.96817
26	5-Hydroxyindole-3-acetate	4787.78	2660.62	2220.19	10473.2	11342.9	10732.6	2119.99	2319.83	2127.45	11413.1	9757.53	13766.2	11645.6	2189.09	10849.6	3222.86	0.931646	1.47224
152	Pyrrole-2-carboxylic acid	5834.52	6005.97	7627.41	28310	13013	14583	4213.94	4038.06	8580.34	29024.3	13481.7	17073.8	19859.9	5610.78	18635.3	6489.3	0.938338	1.15658
35	ADP	47488.5	41635.3	36351.3	9896.6	10783.1	11691	31130	31912.5	37524.6	10968.6	10867	12395.7	11410.4	33522.4	10790.2	41825	0.945646	1.24767
117	N-Acetyl-L-alanine	107264	29152.6	29538.9	769780	776731	869247	15454.1	19371.4	18212.5	827451	720134	998005	848530	17679.3	805253	55318.5	0.948997	3.12899
142	Orotate	50101.2	84312.3	70665.9	47723.8	33135.7	32889.5	108050	105863	124735	26504.4	36935.3	56148.4	39862.7	112882	37916.3	68359.8	0.951173	0.605584
113	N-Acetyl-asparagine	27604.4	17469.6	7717.58	84525.4	78328	86529.2	27598.4	9815.67	22407.9	83359.3	71507.4	105713	86859.8	19940.6	83127.5	17597.2	0.957032	0.882478
76	Glutamine	1.40446e+06	1.09878e+06	876107	1.63416e+06	2.1442e+06	2.29161e+06	1.41818e+06	1.22542e+06	1.56425e+06	2.17749e+06	1.89487e+06	2.26635e+06	2.1129e+06	1.40262e+06	2.02333e+06	1.12645e+06	0.957604	0.803106
27	5-Hydroxylysine	23263.5	1978.6	595.233	262722	327463	381745	515.949	0	0	335078	276560	403273	338304	171.983	323976	8612.45	0.95765	50.0774
109	Methionine	358698	44558	26373.9	2.3843e+06	2.32783e+06	2.73508e+06	24380.8	23615.4	20080.9	2.37155e+06	2.17163e+06	3.21281e+06	2.58533e+06	22692.4	2.4824e+06	143210	0.960189	6.31092
133	NegIS_Methionine-2H8	762324	835020	835357	796831	707166	694682	829961	830884	846315	699778	743108	843455	762114	835720	732893	810900	0.961658	0.970301
136	NegIS_Thymine-2H4	1.41438e+06	1.49089e+06	1.60257e+06	1.12029e+06	1.11907e+06	1.04524e+06	1.55543e+06	1.49634e+06	1.57447e+06	1.14679e+06	1.1935e+06	1.07066e+06	1.13698e+06	1.54208e+06	1.09487e+06	1.50261e+06	0.962956	0.974405
126	NegIS_Glucose-2H7-13C6	9.17324e+06	9.55138e+06	9.53248e+06	9.96176e+06	1.09106e+07	1.2597e+07	8.94654e+06	9.24893e+06	8.78025e+06	1.15236e+07	1.13127e+07	1.18733e+07	1.15699e+07	8.99191e+06	1.11565e+07	9.41903e+06	0.964268	1.0475
170	Threonine	393733	57892	34291.3	2.93319e+06	2.71307e+06	3.25153e+06	30531.6	25885.8	27116.2	2.92633e+06	2.67961e+06	3.57953e+06	3.06182e+06	27844.5	2.96593e+06	161972	0.968681	5.81702
181	Uridine	187866	35601.9	24487.2	3.10391e+06	1.50378e+06	1.39136e+06	24452.7	16853	16804.7	3.11278e+06	1.4174e+06	1.64932e+06	2.05983e+06	19370.1	1.99968e+06	82651.6	0.970799	4.26696
45	Asparagine	419554	38957.6	17629.6	3.56739e+06	3.76173e+06	4.36714e+06	14638.2	7839.91	10084.8	3.98055e+06	3.50538e+06	4.55186e+06	4.01259e+06	10854.3	3.89875e+06	158714	0.971629	14.6222
40	Anthranilate	18402.5	8502.52	21716.4	74230.3	94123.4	73994	9501.58	10970.9	12927.2	87682.8	83259.8	78317.2	83086.6	11133.2	80782.6	16207.1	0.972269	1.45574
23	4-Aminobutyrate (GABA)	38403.8	17405.1	15336.3	164524	151638	168895	23264.8	22067	20784.2	155098	139562	203904	166188	22038.7	161686	23715.1	0.972908	1.07607
174	Tryptophan	357815	36265.5	29718.2	2.972e+06	3.3404e+06	3.52118e+06	21505.7	21500.8	18444.1	3.13101e+06	3.01043e+06	3.95312e+06	3.36485e+06	20483.5	3.27786e+06	141266	0.974146	6.89658
62	Cytosine	3245.9	3098.63	2120.46	10311.6	9022.13	5190.23	1639.34	2468.37	3918.96	9869.28	3860.28	11416.1	8381.9	2675.56	8174.67	2821.66	0.975275	1.05461
122	N-Acetyl-phenylalanine	69750.1	34868.2	30356.1	256808	314570	321543	49671.6	40359.4	58939.2	304169	271219	336279	303889	49656.8	297641	44991.5	0.979439	0.906049
107	Malonic acid	689364	729620	836761	1.80464e+06	1.03699e+06	961755	952433	915610	993861	959834	1.09129e+06	1.82492e+06	1.29201e+06	953968	1.26779e+06	751915	0.981254	0.788198
6	2-Deoxyguanosine	0	1206.87	0	11386.9	6053.17	6612.39	0	0	0	11897.8	5555.28	6993.17	8148.74	0	8017.5	402.289	0.983894	#DIV/0!
129	NegIS_Inosine-15N4	953824	971485	973288	884195	898135	843533	974738	1.00325e+06	969587	863063	820129	983819	889004	982524	875287	966199	0.984571	0.983385
103	Leucine	3.51562e+06	409153	259070	2.72859e+07	2.57359e+07	2.78335e+07	203085	163215	124647	2.58127e+07	2.30681e+07	3.30034e+07	2.72947e+07	163649	2.69518e+07	1.39461e+06	0.987435	8.52198
150	Pyridoxine	14638.5	6439.04	7644.78	87070.2	116342	127166	11943.1	13902.3	14476.1	108861	108866	116927	111551	13440.5	110193	9574.11	0.987823	0.712334
92	Hypoxanthine	149870	25793.2	17707	1.28647e+06	1.66421e+06	1.67674e+06	19412	16032	14969.8	1.63299e+06	1.32516e+06	1.72242e+06	1.56019e+06	16804.6	1.54247e+06	64456.8	0.988645	3.83566
98	Isoleucine	3.0638e+06	355610	198557	2.12065e+07	2.11274e+07	2.26627e+07	150593	89674	103740	2.15059e+07	1.91283e+07	2.5072e+07	2.1902e+07	114669	2.16655e+07	1.20599e+06	0.989201	10.5171
60	Cysteinesulfinic acid	4198.33	1778.65	2745.12	11720.2	12561.6	11264.8	2119.45	3358.65	2855.64	11315.1	11249.4	13359.7	11974.7	2777.91	11848.9	2907.37	0.989489	1.0466
131	NegIS_Lysine-2H8	154766	130741	132165	211694	227899	221596	130084	128130	131301	226913	211218	229486	222539	129839	220396	139224	0.990372	1.07228
163	Serine	630087	94597.4	64882.2	3.99146e+06	4.31728e+06	4.80551e+06	51832.2	36246.5	50211.7	4.49782e+06	3.87093e+06	4.86333e+06	4.41069e+06	46096.8	4.37142e+06	263189	0.991095	5.70949
168	Taurine	16692	11087.4	7455.34	49030.7	50368.6	68027	22120.3	7863.03	33755.8	52218	50371.7	66296.7	56295.5	21246.3	55808.8	11744.9	0.991354	0.552797
42	Arabitol	9872.68	3662.32	8926.87	66628.8	56867.6	59757	5842.79	11214	5611.21	55483.6	55961.5	73124.7	61523.2	7556.01	61084.4	7487.29	0.992868	0.990906
105	Lysine	700693	111728	62866	6.21814e+06	7.2113e+06	8.04691e+06	41424.4	30666.8	33030.4	7.12784e+06	6.08556e+06	8.40582e+06	7.20641e+06	35040.6	7.15878e+06	291762	0.993392	8.32642
121	N-Acetylneuraminic acid	2521.05	0	787.463	10393.4	12808.2	11685.6	783.463	956.388	0	11178.3	10066.9	13857.6	11700.9	579.95	11629.1	1102.84	0.993858	1.9016
43	Arginine	1.43911e+06	143044	67735.4	1.0235e+07	1.19834e+07	1.33427e+07	61549.7	33528.3	45812.6	1.20728e+07	1.04788e+07	1.31919e+07	1.19145e+07	46963.5	1.18537e+07	549962	0.994897	11.7104
173	trans-4-Hydroxy-L-proline	254632	38200.9	27714.3	1.17573e+06	1.9099e+06	2.23612e+06	24945.4	18715.9	14530.7	1.59714e+06	1.74179e+06	2.00289e+06	1.78061e+06	19397.4	1.77392e+06	106849	0.996243	5.50843
139	Nicotinic acid	42119.4	13850.8	17192.5	283207	317620	319323	8693.02	13117.4	10074.6	340527	284141	297375	307348	10628.3	306716	24387.5	0.997947	2.29458
36	Alanine	1.56302e+06	490853	351573	9.11325e+06	8.44224e+06	9.18639e+06	247965	214595	275572	9.05488e+06	7.83182e+06	9.90086e+06	8.92919e+06	246044	8.91396e+06	801816	0.998294	3.25883
128	NegIS_Glycine-13C2-15N1	1.47388e+06	1.55382e+06	1.53459e+06	1.48424e+06	1.40866e+06	1.4394e+06	1.57139e+06	1.4547e+06	1.49748e+06	1.46467e+06	1.43923e+06	1.43198e+06	1.44529e+06	1.50785e+06	1.4441e+06	1.52076e+06	0.999176	1.00856
146	Pipecolate	17086.5	4887.07	6395.08	86300.1	84941.9	95380.4	5500.66	7549.35	11340.4	86042.4	75428.8	105331	88934.1	8130.14	88874.1	9456.23	0.999326	1.16311
29	Acetyl-arginine	1324.21	0	0	13544.9	14334.6	14722.4	0	0	0	12550.6	12261.9	17739.9	14184.1	0	14200.6	441.405	1.00116	#DIV/0!
125	NegIS_Alanine-2H4-15N	4.35245e+07	4.88954e+07	4.54775e+07	4.28683e+07	3.74597e+07	3.85232e+07	4.67428e+07	4.7085e+07	4.58694e+07	3.94584e+07	3.98224e+07	3.92971e+07	3.9526e+07	4.65657e+07	3.96171e+07	4.59658e+07	1.00231	0.987116
169	Theanine	75933.2	8210.6	3090.46	677527	521653	655798	4189.69	1612.37	4442.82	448505	458449	941305	616086	3414.96	618326	29078.1	1.00364	8.51491
130	NegIS_Inositol-2H6	1.3554e+06	1.31325e+06	1.27891e+06	985089	984890	1.03146e+06	1.3125e+06	1.32173e+06	1.3083e+06	995309	1.05643e+06	936800	996179	1.31418e+06	1.00048e+06	1.31586e+06	1.00432	1.00128
132	NegIS_Malate-2H3	9.90536e+06	9.25852e+06	9.50176e+06	1.28936e+07	1.11486e+07	1.11546e+07	9.73585e+06	9.61267e+06	9.63651e+06	1.17008e+07	1.22543e+07	1.10334e+07	1.16628e+07	9.66168e+06	1.17323e+07	9.55522e+06	1.00596	0.988981
49	Biotin	2365.88	0	0	47126	16552.9	13541.9	0	0	729.075	45267.1	13627.1	17752.8	25549	243.025	25740.3	788.627	1.00749	3.24505
69	Erythritol	1781.69	0	0	8038.03	5514.48	10261.7	0	1017.49	986.7	5864.1	7167.41	10556.9	7862.8	668.064	7938.07	593.897	1.00957	0.888981
12	2-Ketoisovalerate	5.01359e+06	2.25107e+06	1.92936e+06	1.05534e+07	1.85103e+07	2.05415e+07	3.7823e+06	3.8113e+06	3.86531e+06	1.5969e+07	1.54624e+07	1.76433e+07	1.63582e+07	3.81964e+06	1.65351e+07	3.06467e+06	1.01081	0.802346
135	NegIS_Serine-13C3-15N1	476647	474352	458078	468546	487188	481623	461758	474364	481468	488493	463710	468938	473714	472530	479119	469693	1.01141	0.993996
155	Quinoline-4-carboxylic acid	101689	6991.26	5016.42	921192	1.13076e+06	1.02688e+06	5297.28	1575.34	0	1.12194e+06	910535	1.01032e+06	1.01426e+06	2290.87	1.02628e+06	37898.9	1.01185	16.5434
141	Ornithine	210294	21963.4	17441	1.71263e+06	1.99298e+06	2.10837e+06	14246.3	12086.9	13368.9	1.8997e+06	1.67879e+06	2.16692e+06	1.91514e+06	13234	1.93799e+06	83232.7	1.01193	6.28929
144	Phenylalanine	3.80061e+06	370688	208324	2.72103e+07	2.7207e+07	3.0479e+07	364054	295736	384994	2.75344e+07	2.4467e+07	3.18446e+07	2.79487e+07	348261	2.82988e+07	1.45987e+06	1.01253	4.19189
140	Ophthalmate	38910.2	21964.8	14245	187576	163996	188884	11943.7	15906	17846.4	159423	146483	226358	177421	15232	180152	25040	1.01539	1.6439
127	NegIS_Glutamine-2H5-15N2	1.57457e+07	1.56872e+07	1.60956e+07	1.36324e+07	1.35487e+07	1.32912e+07	1.6238e+07	1.60155e+07	1.60945e+07	1.3161e+07	1.35563e+07	1.30503e+07	1.32559e+07	1.6116e+07	1.34908e+07	1.58428e+07	1.01772	0.983049
166	Succinic acid	7.58626e+06	4.86487e+06	4.04349e+06	2.11997e+07	2.0824e+07	2.43976e+07	2.63717e+06	4.21687e+06	5.10922e+06	2.40318e+07	1.95871e+07	2.143e+07	2.16829e+07	3.98775e+06	2.21404e+07	5.49821e+06	1.0211	1.37877
147	Proline	716103	97168.2	52145.5	4.58192e+06	4.35256e+06	4.4365e+06	44839.8	35827.2	50119.9	4.49826e+06	3.93439e+06	4.65716e+06	4.36327e+06	43595.6	4.45699e+06	288472	1.02148	6.617
52	Cellobiose	135195	17959	16346.5	781056	760460	855938	13795.4	31911.2	24306.1	781976	720272	837355	779868	23337.6	799151	56500	1.02473	2.42099
11	2-Keto-3-deoxy-D-gluconate	1.94098e+07	2.02012e+07	2.0441e+07	1.60216e+06	1.92628e+06	1.90349e+06	1.77816e+07	1.70953e+07	1.92078e+07	2.13562e+06	1.59805e+06	1.56469e+06	1.76612e+06	1.80282e+07	1.81064e+06	2.00173e+07	1.02521	1.11033
19	3-Methyl-2-oxovalerate	5.63041e+06	1.50839e+06	1.07089e+06	1.95055e+07	3.88661e+07	4.17034e+07	2.00012e+06	1.78547e+06	2.0682e+06	2.98523e+07	2.92025e+07	3.77403e+07	3.2265e+07	1.95126e+06	3.33583e+07	2.73656e+06	1.03388	1.40246
110	Methionine sulfoxide	102064	10716.8	6811.02	718302	728547	746916	4741.41	4288.89	2852.48	716087	584000	816335	705474	3960.93	731255	39863.9	1.03654	10.0643
134	NegIS_Ornithine-2H6	254600	229304	230169	350945	387524	374161	221045	239603	228717	359616	360029	353092	357579	229788	370877	238024	1.03719	1.03584
101	Kynurenine	3403.91	1424.08	1346.08	24010.8	22775.1	20823.3	1070.56	1321.62	1490.21	23660.4	16434.4	24910.1	21668.3	1294.13	22536.4	2058.03	1.04006	1.59028
165	Suberic acid	105574	135565	160458	517493	190782	117241	120893	109257	93533.2	89969.5	202791	498932	263897	107895	275172	133866	1.04272	1.24071
61	Cytidine	21084.3	3513.56	3922.31	524433	188927	154164	5958.03	3527.37	3479.65	493281	146201	185081	274854	4321.69	289175	9506.71	1.0521	2.19977
115	N-Acetyl-glutamate	774861	667169	552354	1.43345e+06	1.37349e+06	1.54974e+06	620956	573116	784465	1.50991e+06	1.49749e+06	1.12153e+06	1.37631e+06	659512	1.45223e+06	664795	1.05516	1.00801
81	Glyceraldehyde-3-phosphate	9526.69	14556.8	10807.3	1153.68	851.347	1497.81	4832.49	2807.62	4181.67	1781.3	685.927	841.252	1102.83	3940.6	1167.61	11630.3	1.05875	2.9514
124	NegIS_Adipic acid-13C6	468207	440604	444706	371766	416008	411760	451500	450250	453947	392073	387709	352808	377530	451899	399845	451172	1.05911	0.998393
119	N-acetyl-L-ornithine	45436.8	53959.2	64113	34424.4	40317	40405	41914	53859.9	63088	36086	28279	42518	35627.7	52954	38382.1	54503	1.07731	1.02925
114	N-Acetyl-aspartate	88584.5	33294.6	28051	2.19714e+06	1.56552e+06	1.69192e+06	25326.1	24033.1	25836.8	1.65765e+06	1.64142e+06	1.73037e+06	1.67648e+06	25065.4	1.81819e+06	49976.7	1.08453	1.99385
154	Quinic acid	19903.4	14764.3	15674.2	89823.3	46573.6	49679.1	16159.6	13975.2	17129.4	41880.3	46138	82827.9	56948.7	15754.8	62025.3	16780.6	1.08914	1.06511
183	Valine	2.13618e+06	285503	186626	1.63001e+07	1.51399e+07	1.66112e+07	135800	95752.4	97676.2	1.50542e+07	1.30645e+07	1.55993e+07	1.45727e+07	109743	1.60171e+07	869438	1.09912	7.92251
180	Uracil	1.32662e+06	232949	172900	7.29253e+06	1.13094e+07	1.18676e+07	84918.4	58000.2	71762.9	9.43526e+06	8.2272e+06	9.88598e+06	9.18281e+06	71560.5	1.01565e+07	577489	1.10603	8.06994
53	Citramalate	595733	477453	424419	2.50588e+06	1.69991e+06	2.10687e+06	315785	367973	420429	1.73624e+06	1.53066e+06	2.40987e+06	1.89226e+06	368062	2.10422e+06	499202	1.11201	1.3563
162	Sedoheptulose 7-phosphate	39770	4024.75	893.293	109700	129496	150528	808.234	1091.53	0	129734	103398	111133	114755	633.255	129908	14896	1.13205	23.523
149	Pyridoxamine 5-phosphate	8333.53	9983.52	12074.1	791.312	1189.74	2031.67	9868.97	11245.2	9982.1	859.453	845.153	1833.78	1179.46	10365.4	1337.57	10130.4	1.13405	0.977323
10	2-Hydroxypyridine	100145	89365.5	81374	197431	151171	224356	53197.7	91008.3	91965.9	155544	144662	204488	168232	78724	190986	90295	1.13525	1.14698
5	2-Aminophenol	259675	272595	220639	414158	373232	545464	155269	226262	251909	432728	302278	426817	387274	211147	444284	250970	1.14721	1.1886
54	Citrate	1.42606e+06	1.06089e+06	1.02838e+06	129773	93649.5	100543	926955	891314	961681	84999.8	84846.8	112088	93978.2	926650	107989	1.17178e+06	1.14908	1.26453
143	O-Succinyl-L-homoserine	3155.87	2366.46	1273.41	16865	19032.7	16739.1	935.247	1432.34	1681.25	15296.6	16207.3	13993	15165.7	1349.62	17545.6	2265.25	1.15693	1.67844
16	3-Hydroxy-3-methylglutarate	342232	200123	197793	1.50068e+06	1.48711e+06	1.59944e+06	201171	187887	211578	1.47759e+06	1.47003e+06	977765	1.30846e+06	200212	1.52908e+06	246716	1.16861	1.23227
85	GMP	66238.2	61089.4	41061.1	32612.9	57788.5	75727.6	58483.5	83019	81248.6	62013.1	32317.1	42391.7	45573.9	74250.4	55376.3	56129.6	1.21509	0.75595
100	Isovalerylglycine	43849.3	18790.8	37085.3	788009	425121	236675	29089.5	32416.7	24373.8	321451	283465	577623	394180	28626.7	483268	33241.8	1.22601	1.16122
4	2-Aminoisobutyrate	21830.2	18369.4	16428	74087.7	82083	86198	5442.66	8769.32	7479.71	68363.7	66283.2	61441.8	65362.9	7230.56	80789.6	18875.9	1.23602	2.61057
59	Cysteate	6829.27	1628.23	1947.54	57128.7	51265.6	47225.4	2933.59	4573.94	5344.54	41251.8	35301.2	48730.2	41761.1	4284.02	51873.2	3468.35	1.24214	0.8096
116	N-acetyl-glutamine	73653.6	18751.7	65609.1	97986.7	91833.9	102606	29689	17126.9	43445.8	86248.4	79576.5	64456.9	76760.6	30087.2	97475.6	52671.5	1.26986	1.75062
18	3-Hydroxybutyrate	250986	159576	167799	721760	1.12368e+06	1.2546e+06	228838	206434	253453	1.0461e+06	783568	607654	812440	229575	1.03335e+06	192787	1.27191	0.839756
64	Deoxycytidine	0	0	0	12092.8	11240.1	11361.5	0	0	0	9946.31	8811.83	8124.1	8960.75	0	11564.8	0	1.29061	#DIV/0!
50	Caproic acid	111211	147340	110160	165552	123386	188141	106949	104368	126161	117880	99080.6	141954	119638	112493	159027	122904	1.32923	1.09255
73	Glucose 1-phosphate	70080.7	72212.7	63665.6	14905.4	9419.33	9717.75	36245.3	33625.5	42883.4	7487.79	8246.69	9502.83	8412.44	37584.7	11347.5	68653	1.34889	1.82662
7	2-Deoxyuridine	10088	2914.26	6277.23	23389.8	15812	19713.3	1722.53	3389.3	0	23285.5	6063.17	13689.4	14346	1703.94	19638.4	6426.5	1.36891	3.77155
65	Desthiobiotin	9788.65	2454.79	1177.71	77067.6	94137	101351	1405.84	1009.28	1214.4	75434	67420.1	55238.2	66030.8	1209.84	90851.7	4473.71	1.3759	3.69778
172	Thymine	170128	104156	94084.9	439966	908222	800055	41068.4	13648.9	16969.7	420890	491499	581440	497943	23895.7	716081	122790	1.43808	5.13857
32	Adenine	1.0137e+06	128604	93258.3	1.17256e+07	1.30973e+07	1.38152e+07	73097.9	58130	64117.1	5.53051e+06	8.93689e+06	1.18368e+07	8.76806e+06	65115	1.28794e+07	411853	1.4689	6.325
83	Glycerol 3-phosphate	26546.1	16069.3	20172.8	128056	164320	195204	11882.3	10112.6	11389.1	123422	92876.3	114595	110298	11128	162526	20929.4	1.47352	1.88079
25	4-Imidazoleacetate	3117.42	1952.25	2137.66	28606.5	19763.4	13533.6	4210.63	2230.4	2445.39	12961.4	13824.2	15196.8	13994.1	2962.14	20634.5	2402.44	1.47451	0.81105
24	4-Guanidinobutyrate	5658.7	1198.66	3877.64	78696.2	57115.2	47554.1	1696.94	1369.93	1482.43	36778.3	37898.2	46567.7	40414.8	1516.43	61121.8	3578.33	1.51236	2.3597
34	Adipic acid	851706	816019	749360	2.02089e+06	1.43087e+06	2.37687e+06	410243	696151	867312	1.37916e+06	808959	1.6393e+06	1.27581e+06	657902	1.94288e+06	805695	1.52286	1.22464
44	Arginino-succinate	4194.33	2287.2	3792.59	11275.2	16007.4	16451	3768.62	4582.54	2728.83	9539.34	8970.02	10203.5	9570.96	3693.33	14577.9	3424.71	1.52313	0.927268
108	Mannose 6-phosphate	41233.7	40922.9	38865.6	19038.5	10648.7	10023.5	21828.2	19770.2	30060.9	6923.86	9025.24	9450.17	8466.42	23886.4	13236.9	40340.7	1.56346	1.68886
77	Glutaric acid	1.57424e+06	1.54703e+06	1.26718e+06	3.65857e+06	2.5526e+06	4.58243e+06	654511	1.25259e+06	1.50019e+06	2.80465e+06	1.57855e+06	2.19711e+06	2.19344e+06	1.13576e+06	3.59787e+06	1.46282e+06	1.64029	1.28796
78	Glutaryl-Carnitine	42991.8	38586.2	34065.2	134569	102875	173488	18568.1	34765.8	35818.9	109308	69079	67756.3	82047.8	29717.6	136977	38547.7	1.66948	1.29714
56	CMP	29283.7	34159.3	23292.9	47536.2	86058.7	100687	15988.4	26941.7	25084.7	51623.3	35556.2	52501.8	46560.4	22671.6	78094.1	28912	1.67726	1.27525
74	Glucose 6-phosphate	130361	129543	120008	35259.1	18234.4	20802.4	77476.8	62700.8	97430.7	12339.8	14412.5	15196.2	13982.8	79202.8	24765.3	126637	1.77112	1.5989
86	Guanine	53690.6	26079.7	18660.5	1.02491e+06	811450	755696	23392.4	23236.9	28429	492022	416888	549959	486290	25019.4	864017	32810.3	1.77675	1.31139
99	Isopentenyl pyrophosphate	2699.92	1586.76	1065.84	3878.42	4483.58	5962.32	907.121	2362.09	2651.81	3070.87	2709.48	1521.58	2433.98	1973.68	4774.78	1784.17	1.96172	0.903984
156	Ribose	14245.9	8918.1	7233.28	189219	207124	227543	5246.11	5759.4	4157.32	116359	82482.1	89839.1	96226.6	5054.28	207962	10132.4	2.16117	2.00472
167	Syringic acid	105822	21552.4	16433.6	401112	497274	1.44501e+06	13464.7	5414.4	16326.6	235460	350749	465627	350612	11735.2	781131	47935.9	2.22791	4.08478
179	UMP	74591.5	80926.4	69033	70610	144426	183651	46292.7	59764.5	60360.4	57670.1	48549.1	59303.9	55174.4	55472.5	132896	74850.3	2.40865	1.34932
176	UDP-Glucose	149355	142204	110336	98380.2	42933	41986.2	45062.2	35784.8	51076	13821.3	24959.6	35719	24833.3	43974.3	61099.8	133965	2.4604	3.04644
39	AMP	18781.5	20177.8	16994.7	54707.9	90754	120042	11517.3	11793.2	16962.6	31502.8	22852.4	31781.8	28712.3	13424.3	88501.3	18651.3	3.08235	1.38936
66	dGMP	18781.5	20177.8	16994.7	54707.9	90754	120042	11517.3	11793.2	16962.6	31502.8	22852.4	31781.8	28712.3	13424.3	88501.3	18651.3	3.08235	1.38936
177	UDP-glucuronate	52599.7	46980	42626.4	48383.8	28165.9	33781.6	21928.1	23789.6	26448.7	6800.21	11464.3	13585.7	10616.8	24055.5	36777.1	47402	3.46406	1.97053
21	3-Phosphoglycerate	191661	155905	140914	9927.15	1710.29	2577.79	106261	101458	127724	1095.13	1025.34	1285.62	1135.36	111814	4738.41	162827	4.17347	1.45622
