## Supplemental Table 2 for "OpgH is an essential regulator of *Caulobacter* morphology"

### Sheet: Strains
Strains used in this study
strain	parental strain	plasmid	method	genotype/description	reference
EG865	NA1000			NA1000; synchronizable derivative of CB15	Evinger & Agabian, 1977
EG3415	NA1000		electroporation	NA1000; opgH::opgH-3xflag kanR	this study
EG3421	EG3375	pEG1768	electroporation	NA1000; opgH::∆opgH; vanA::opgH specR	this study
EG3375	EG865	pEG1769	electroporation	NA1000; vanA::opgH	this study
EG3424	EG865	pVCFPC-1	electroporation	NA1000; vanA::cfp specR	this study
EG3631	EG865	pEG1889	electroporation	NA1000; opgH::opgH-mNG gentR	this study
EG3790	EG3421	pEG2021	electroporation	NA1000; opgH::∆opgH; vanA::opgH specR; xylX::ProdZ-mNG-rodZ kanR	this study
EG3770	EG3421	pEG1365	electroporation	NA1000; opgH::∆opgH; vanA::opgH specR; xylX::mNG-ftsZ kanR	this study
EG3808	EG3421	pEG238	electroporation	NA1000; opgH::∆opgH; vanA::opgH specR; xylX::mipZ-YFP kanR	this study
EG3828	EG3421	pEG2047	electroporation	NA1000; opgH::∆opgH; vanA::opgH specR; xylX::opgH kanR	this study
EG3787	EG3421	pEG2016	electroporation	NA1000; opgH::∆opgH; vanA::opgH specR; xylX::opgH D247A kanR	this study
EG3957	EG3421	pEG2148	electroporation	NA1000; opgH::∆opgH; vanA::opgH specR; xylX::opgH-3Xflag kanR	this study
EG3959	EG3421	pEG2149	electroporation	NA1000; opgH::∆opgH; vanA::opgH specR; xylX::opgH D247A-3Xflag kanR	this study

### Sheet: Plasmids
Plasmids used in this study
plasmid	parent	parent restriction site (for HiFi assembly)	5' restriction site I	3' restriction site I	5' oligo name	3' oligo name	5' oligo sequence	5' oligo I name	3' oligo I name	5' oligo I sequence	3' oligo I sequence	template	insert subcloned from	5' restriction site II	3' restriction site II	5' oligo II name	3' oligo II name	5' oligo II sequence	3' oligo II sequence	template II	description	reference
pEG238 (pMT151)																					pX-mipZ-YFP-2; integrating plasmid at the xylX locus for xylose-inducible expression of mipZ-YFP; kan	Thanbichler and Shapiro, 2006
pEG1354 (pXmNGN-2)	pXCFPN-2		NdeI	EcoRI				oEG915	oEG916	gatc catatg gtgagcaagggcg	gatc gaattc gccgcttccttggcctg	pEG1345		NdeI	EcoRI					pXCFPN-2	pXmNGN-2; integrating plasmid for xylose inducible expression N-terminal mNeonGreen fusions; kan	Barrows et al., 2020
pEG1365	pXmNGN-2		AgeI	EcoRI				oEG921	oEG922	gact accggt TCAGTTGGCCAGGCGGCG	gact gaattc atggctatttctctttcc	pMT217		AgeI	EcoRI					pEG1354	pX-mNG-ftsZ-2; integrating plasmid at the xylX locus for xylose-inducible expression of mNG-ftsZ; kan	this study
pEG1768	pNPTS138	EcoRI (pNPTS138)						oEG1442	oEG1443	gcaggatatctggatccacgTTGAGGGCTGCGCGCGAA	gccatggtgaTTAGCTGGAGCGATCGCTCATATCG	EG865 gDNA				oEG1444	oEG1445	ctccagctaaTCACCATGGCCGACCTGAAG	cgtcacggccgaagctagcgTTAGGCCGCGTCGCGGAT	EG865 gDNA	pNPTS138 opgH; upstream portion of suicide plasmid for allele exchange replacement of opgH with ∆opgH (upstream 600bp, 6 amino acids, early stop introduced); kan	this study
pEG1769	pVCFPC-1							oEG1435	oEG1436	ccacgatgcgaggaaacgcatatgagcgatcgctccagcc	gtggatcccccgggctgcagttaggccgcgtcgcggat	EG865 gDNA		NdeI	NheI					pVCFPC-1	pV-opgH-1; integrating plasmid at the vanA locus for vanillate-inducible expression of opgH; spec	this study
pEG1889	pEG1887		NdeI	EcoRI								pEG1887		NdeI	EcoRI					pEG1859	p-opgH-mNG-4; to C-terminally tag opgH with mNeonGreen at the native locus; gent	this study
pEG1943	pXCHYC-1		NdeI	NheI				oEG1431	oEG1629	gatc CATATG atgAGCGATCGCTCCAGCCT	gatc GCTAGC tcacttgtcgtcatcatcct	EG3415									pX-opgH-3Xflag-1; integrating plasmid at the xylX locus for xylose-inducible expression of opgH-3XFlag; spec
pEG1988	pNPTS138	EcoRI (pNPTS138)						oEG1691	oEG1692	gatatctggatccacgaattGCGTCGATCGGGCGCCGAAC	acggccgaagctagcgaattttaGGCCGCGTCGCGGATCT	EG865 gDNA								pNPTS138	pNPTS138 opgH; suicide plasmid for allele exchange replacement of opgH to be used for site-directed mutagenesis; kan	this study
pEG1996	pEG1988							pEG1694		gtgctggacgccgccagcctgatgacc		pEG1988									pNPTS138 opgH D247A; suicide plasmid for allele exchange replacement of opgH with opgH D247A; kan	this study
pEG2010	pVCFPC-1		NdeI	NheI				oEG1431	oEG1432	gatc CATATG atgAGCGATCGCTCCAGCCT	gatc GCTAGC ttaGGCCGCGTCGCGGATCT	pEG1995		NdeI	NheI					pVCFPC-1	pV-opgH D247A-2; integrating plasmid at the vanA locus for vanillate-inducible expression of opgH D247A; kan	this study
pEG2014	pXmNGN-2	EcoRI						oEG1708	oEG1709	ggccaaggaagcggcgaattaatgCCGCTGGATACGGGGAACG	gtacgcgtaacgttcgaattttaGCGCGCGTTCGGCGCCG	EG865 gDNA								pXmNGN-2	pXmNG-rodZ-2; integrating plasmid at the xylX locus for xylose-inducible expression of mNG-rodZ; kan	this study
pEG2016	pXCFPC-1		NdeI	NheI								pEG2010		NdeI	NheI					pXCFPC-2	pX-opgH D247A-2; integrating plasmid at the xylX locus for xylose-inducible expression of opgH D247A; kan	this study
pEG2021	pEG2014	NdeI						oEG1710	oEG1711	gttttggggagacgaccataCGCGTGTCGGATCGCTATGA	cttcgcccttgctcaccataAATCGGCTAAACGCCCCCGA	EG865 gDNA								pEG2014	ProdZ-mNG-rodZ-2; integrating plasmid at the xylX locus with ProdZ promoter controlling expression of mNG-rodZ	this study
pEG2047	pEG2016							oEG1737		GTGCTGGACGCCGACAGCCTGATGACC		pEG2016								pEG2016	pX-opgH-2; integrating plasmid at the xylX locus for xylose-inducible expression of opgH; kan	this study
pEG2108	pXCHYC-2		NdeI	KpnI				oEG464	oEG465	gactcatatgGCCGAAACGCGCGTTATC	gactggtaccCTGCGCCGCCAGCATCGTC	EG865 gDNA									pX-mipZ-mCherry-2; integrating plasmid at the xylX locus for xylose-inducible expression of mipZ-mCherry; kan	this study
pEG2147	pEG1943							oEG1694		gtgctggacgccgccagcctgatgacc		pEG1943 Quikchange mutagenesis									pX-opgH D247A-3Xflag-1; integrating plasmid at the xylX locus for xylose-inducible expression of opgH D247A-3XFlag; spec	this study
pEG2148	pEG2108		NdeI	NheI									pEG1943								pX-opgH-3Xflag-2; integrating plasmid at the xylX locus for xylose-inducible expression of opgH-3XFlag; kan	Thanbichler and Shapiro, 2006
pEG2149	pEG2108		NdeI	NheI									pEG2147								pX-opgH D247A-3Xflag-2; integrating plasmid at the xylX locus for xylose-inducible expression of opgH-3XFlag; kan	MRK Alley, unpublished
pMT217																					pX-ftsZ-YFP-2; integrating plasmid at the xylX locus for xylose-inducible expression of ftsZ-YFP; kan	Thanbichler et al., 2007
pNPTS138																					pNPTS138; suicide plasmid for allelic replacement in C. crescentus; kan	Thanbichler et al., 2007
pVCFPC-1																					pVCFPC-1; integrating plasmid for vanillate-inducible expression of C-terminal cfp fusions; spec	Thanbichler et al., 2007
pXCFPN-1																					pXCFPN-1; integrating plasmid for xylose-inducible expression N-terminal cfp fusions; spec	Thanbichler et al., 2007
pXCFPC-1																					pXCFPC-1; integrating plasmid for xylose-inducible expression C-terminal cfp fusions; spec	Thanbichler et al., 2007
pXCHYC-2																					pXCHYC-2; integrating plasmid for xylose-inducible expression of C-terminal mCherry fusions; kan	Thanbichler et al., 2007
pXCHYC-1																					pXCHYC-1; integrating plasmid for xylose-inducible expression of C-terminal mCherry fusions; spec	Thanbichler et al., 2007
